# A mixture of endocrine disrupting chemicals linked to lower birth weight induces adipogenesis and transcriptional changes related to birth weight alterations and diabetes

**DOI:** 10.1101/2025.02.13.638050

**Authors:** Polina Lizunkova, Nicolò Caporale, Elin Engdahl, Cristina Cheroni, Pierre-Luc Germain, Gábor Borbély, Christian Lindh, Chris Gennings, Carl-Gustaf Bornehag, Giuseppe Testa, Joëlle Rüegg

## Abstract

There is increasing evidence that endocrine disrupting chemicals (EDCs) are contributing to the rise in metabolic disorders and obesity. Humans are constantly exposed to numerous EDCs, thus human exposure entails complex EDC mixtures. In this study, we examined the effects of an EDC mixture, mixture G, composed of four phthalate esters, triclosan, and three poly- och perfluorinated alkyl substances. Mixture G had previously been defined based on its association with lower birth weight in a pregnancy cohort, where low birth weight is an early risk factor for metabolic morbidities later in life. Here, we studied its effects on adipogenesis and uncovered their underlying transcriptional changes. Human mesenchymal stem cells (hMSCs) were exposed to mixture G in concentrations and mixing ratios that reflect those measured in human serum. Mixture G induced adipogenesis in hMSCs, as evidenced by a dose-dependent increase in lipid droplet accumulation after 14-21 days. Notably, significant adipogenic effects were observed at concentrations comparable to those detected in humans. RNA-sequencing upon exposure for 48 h revealed dose-dependent transcriptional changes in over 1000 genes. Mixture G-induced differentially expressed genes (DEGs) showed significant overlap with genes involved in osteogenesis, with glucocorticoid-regulated genes, and with genes associated with birth weight alterations and diabetes type II. These results indicate that exposure to an environmentally relevant EDC mixture induces adipogenesis and leads to transcriptional alterations that might change the balance between adipogenic and osteogenic differentiation as well as the functionality of MSCs, possibly via interference with glucocorticoid signalling. Thus our findings underscore the role of EDCs as metabolic disruptors and shed light on the molecular mechanisms underlying their potential contribution to the development of metabolic disorders.

**Highlights:**

- An endocrine disruptor mixture linked to lower birth weight increases adipogenesis
- The mixture induced transcriptomic changes at low doses
- Affected genes are associated with birth weight and diabetes type II

**Graphical abstract:** 
