## Supplementary table 3 for "A mixture of endocrine disrupting chemicals linked to lower birth weight induces adipogenesis and transcriptional changes related to birth weight alterations and diabetes"

### Sheet: Down
RNASeq Characterization of differential expression results: MixG acute treatment in Mesenchymal Stem Cells
Down-regulated genes: Biological Process Gene Ontology Enrichment
GOLink	Term	Significant	Expected	ER	Statistics
GO:0007155	cell adhesion	125	57.79	2.16	1.3e-10
GO:0030199	collagen fibril organization	20	3.72	5.38	1.9e-10
GO:0018149	peptide cross-linking	9	0.96	9.38	6.2e-08
GO:0014068	positive regulation of phosphatidylinosi...	15	3.21	4.67	3e-07
GO:0001525	angiogenesis	56	22.64	2.47	3.2e-07
GO:0030198	extracellular matrix organization	49	13.98	3.51	1.6e-06
GO:0006958	complement activation, classical pathway	7	0.9	7.78	1e-05
GO:0007259	receptor signaling pathway via JAK-STAT	14	5.9	2.37	1.1e-05
GO:0007568	aging	23	7.5	3.07	1.3e-05
GO:0007160	cell-matrix adhesion	25	10.9	2.29	1.8e-05
GO:0009612	response to mechanical stimulus	24	8.85	2.71	2e-05
GO:0030336	negative regulation of cell migration	30	13.41	2.24	3.5e-05
GO:0033627	cell adhesion mediated by integrin	10	3.46	2.89	8e-05
GO:0001937	negative regulation of endothelial cell ...	8	1.6	5	0.00011
GO:0007263	nitric oxide mediated signal transductio...	6	0.9	6.67	0.00013
GO:0007169	transmembrane receptor protein tyrosine ...	57	27.33	2.09	0.00016
GO:0009636	response to toxic substance	18	8.27	2.18	0.00018
GO:0048839	inner ear development	17	6.8	2.5	0.0002
GO:0071548	response to dexamethasone	9	2.12	4.25	0.00035
GO:0038065	collagen-activated signaling pathway	5	0.71	7.04	0.00036
GO:0032355	response to estradiol	12	5.07	2.37	0.00038
GO:0043277	apoptotic cell clearance	8	1.92	4.17	0.00045
GO:0016525	negative regulation of angiogenesis	11	3.59	3.06	0.00054
GO:0070252	actin-mediated cell contraction	9	3.4	2.65	0.00057
GO:0071560	cellular response to transforming growth...	28	13.34	2.1	0.00072
GO:2000379	positive regulation of reactive oxygen s...	11	3.01	3.65	0.00073
GO:0019226	transmission of nerve impulse	7	1.6	4.38	0.00075
GO:0051781	positive regulation of cell division	8	3.59	2.23	0.00076
GO:0001508	action potential	14	4.55	3.08	0.00087
GO:0071634	regulation of transforming growth factor...	8	1.73	4.62	0.00088
GO:0038083	peptidyl-tyrosine autophosphorylation	5	0.83	6.02	0.00089
GO:0043406	positive regulation of MAP kinase activi...	11	5.26	2.09	0.00094
GO:0045429	positive regulation of nitric oxide bios...	7	1.67	4.19	0.00097
GO:0007229	integrin-mediated signaling pathway	15	5	3	0.00111
GO:0035987	endodermal cell differentiation	8	2.18	3.67	0.00112
GO:0070374	positive regulation of ERK1 and ERK2 cas...	15	6.22	2.41	0.00123
GO:0032328	alanine transport	5	0.9	5.56	0.00132
GO:0060977	coronary vasculature morphogenesis	5	0.9	5.56	0.00132
GO:0051384	response to glucocorticoid	19	5.77	3.29	0.00151
GO:0035909	aorta morphogenesis	7	1.8	3.89	0.00156
GO:0051491	positive regulation of filopodium assemb...	6	1.35	4.44	0.00161
GO:0071230	cellular response to amino acid stimulus	11	3.98	2.76	0.00176
GO:0019369	arachidonic acid metabolic process	6	1.41	4.26	0.00209
GO:0006956	complement activation	10	1.22	8.2	0.00232
GO:0097006	regulation of plasma lipoprotein particl...	7	2.44	2.87	0.00236
GO:0030282	bone mineralization	12	5.2	2.31	0.00237
GO:0034113	heterotypic cell-cell adhesion	7	1.92	3.65	0.0024
GO:0032570	response to progesterone	7	1.92	3.65	0.0024
GO:0007528	neuromuscular junction development	8	2.44	3.28	0.00241
GO:0043588	skin development	27	10.58	2.55	0.00245
GO:0089718	amino acid import across plasma membrane	8	2.18	3.67	0.00255
GO:0018119	peptidyl-cysteine S-nitrosylation	4	0.64	6.25	0.00258
GO:0048251	elastic fiber assembly	4	0.64	6.25	0.00258
GO:0001502	cartilage condensation	4	0.64	6.25	0.00258
GO:0036363	transforming growth factor beta activati...	4	0.64	6.25	0.00258
GO:0003009	skeletal muscle contraction	5	1.03	4.85	0.00258
GO:0010743	regulation of macrophage derived foam ce...	5	1.03	4.85	0.00258
GO:0010862	positive regulation of pathway-restricte...	7	1.99	3.52	0.00294
GO:0050766	positive regulation of phagocytosis	7	1.99	3.52	0.00294
GO:0003007	heart morphogenesis	23	11.16	2.06	0.00329
GO:0051897	positive regulation of protein kinase B ...	11	4.3	2.56	0.00332
GO:0042476	odontogenesis	12	5.26	2.28	0.00333
GO:0030593	neutrophil chemotaxis	7	2.37	2.95	0.00345
GO:0060396	growth hormone receptor signaling pathwa...	5	1.09	4.59	0.00346
GO:0090279	regulation of calcium ion import	5	1.09	4.59	0.00346
GO:0061436	establishment of skin barrier	5	1.09	4.59	0.00346
GO:0008584	male gonad development	13	5.77	2.25	0.00383
GO:0002920	regulation of humoral immune response	4	0.71	5.63	0.00385
GO:0045599	negative regulation of fat cell differen...	8	2.63	3.04	0.00397
GO:0070206	protein trimerization	4	0.77	5.19	0.00409
GO:0003156	regulation of animal organ formation	3	1.22	2.46	0.00411
GO:0048661	positive regulation of smooth muscle cel...	10	3.85	2.6	0.00422
GO:0071320	cellular response to cAMP	7	2.12	3.3	0.00427
GO:0048592	eye morphogenesis	14	6.48	2.16	0.00445
GO:0071827	plasma lipoprotein particle organization	4	1.35	2.96	0.00454
GO:0010575	positive regulation of vascular endothel...	5	1.15	4.35	0.00455
GO:0010718	positive regulation of epithelial to mes...	8	2.69	2.97	0.00464
GO:0006936	muscle contraction	27	11.35	2.38	0.00477
GO:0072132	mesenchyme morphogenesis	8	2.76	2.9	0.00543
GO:0033688	regulation of osteoblast proliferation	5	1.41	3.55	0.00547
GO:2001222	regulation of neuron migration	5	1.73	2.89	0.00548
GO:0031424	keratinization	4	0.77	5.19	0.00548
GO:0044320	cellular response to leptin stimulus	4	0.77	5.19	0.00548
GO:0003215	cardiac right ventricle morphogenesis	4	0.77	5.19	0.00548
GO:0001568	blood vessel development	75	30.85	2.43	0.00565
GO:0090263	positive regulation of canonical Wnt sig...	12	5.26	2.28	0.00581
GO:0031069	hair follicle morphogenesis	5	1.22	4.1	0.00585
GO:0008360	regulation of cell shape	14	6.61	2.12	0.00592
GO:0060412	ventricular septum morphogenesis	7	2.25	3.11	0.00601
GO:0071277	cellular response to calcium ion	9	3.4	2.65	0.00607
GO:0048844	artery morphogenesis	13	3.53	3.68	0.00608
GO:0007411	axon guidance	20	9.11	2.2	0.0061
GO:0035633	maintenance of blood-brain barrier	6	1.73	3.47	0.00631
GO:0050729	positive regulation of inflammatory resp...	11	4.75	2.32	0.0072
GO:0097242	amyloid-beta clearance	6	1.6	3.75	0.00748
GO:0035272	exocrine system development	6	1.92	3.12	0.00752
GO:0042755	eating behavior	4	0.83	4.82	0.00752
GO:0019934	cGMP-mediated signaling	4	0.83	4.82	0.00752
GO:0045777	positive regulation of blood pressure	4	0.83	4.82	0.00752
GO:0048048	embryonic eye morphogenesis	4	1.67	2.4	0.00757
GO:0007584	response to nutrient	15	6.41	2.34	0.00798
GO:1902475	L-alpha-amino acid transmembrane transpo...	8	3.08	2.6	0.00904
GO:0042311	vasodilation	6	1.86	3.23	0.00908
GO:0045471	response to ethanol	10	4.3	2.33	0.00988

### Sheet: Up
RNASeq Characterization of differential expression results: MixG acute treatment in Mesenchymal Stem Cells
Up-regulated genes: Biological Process Gene Ontology Enrichment
GOLink	Term	Significant	Expected	ER	Statistics
GO:0051301	cell division	117	31.36	3.73	< 1e-30
GO:0006268	DNA unwinding involved in DNA replicatio...	14	1.24	11.29	3e-13
GO:0007094	mitotic spindle assembly checkpoint sign...	23	2.6	8.85	4.5e-12
GO:0000727	double-strand break repair via break-ind...	10	0.68	14.71	8.2e-12
GO:0006271	DNA strand elongation involved in DNA re...	11	0.93	11.83	5.2e-11
GO:0045132	meiotic chromosome segregation	25	3.84	6.51	6.5e-11
GO:1902969	mitotic DNA replication	10	0.81	12.35	1.9e-10
GO:1900264	positive regulation of DNA-directed DNA ...	10	0.81	12.35	1.9e-10
GO:0007143	female meiotic nuclear division	13	1.49	8.72	2.3e-10
GO:0032467	positive regulation of cytokinesis	14	1.92	7.29	1.1e-09
GO:0051984	positive regulation of chromosome segreg...	15	1.61	9.32	1.7e-09
GO:1905820	positive regulation of chromosome separa...	15	1.61	9.32	7.8e-09
GO:0006270	DNA replication initiation	20	2.17	9.22	8.4e-09
GO:0000022	mitotic spindle elongation	8	0.62	12.9	8.4e-09
GO:0007076	mitotic chromosome condensation	10	1.05	9.52	1e-08
GO:0030174	regulation of DNA-templated DNA replicat...	9	0.87	10.34	1.9e-08
GO:0060623	regulation of chromosome condensation	8	0.68	11.76	2.9e-08
GO:2001252	positive regulation of chromosome organi...	16	6.07	2.64	8.1e-08
GO:0051255	spindle midzone assembly	8	0.74	10.81	8.3e-08
GO:0000281	mitotic cytokinesis	20	4.83	4.14	1.5e-07
GO:0090307	mitotic spindle assembly	16	4.03	3.97	2.1e-07
GO:0051383	kinetochore organization	13	1.3	10	8.5e-07
GO:0000076	DNA replication checkpoint signaling	8	0.93	8.6	9.1e-07
GO:0010971	positive regulation of G2/M transition o...	10	1.55	6.45	1.1e-06
GO:0007127	meiosis I	21	4.28	4.91	1.3e-06
GO:0000070	mitotic sister chromatid segregation	60	11.1	5.41	1.3e-06
GO:0051382	kinetochore assembly	8	0.99	8.08	1.7e-06
GO:0034508	centromere complex assembly	15	1.74	8.62	1.9e-06
GO:0051315	attachment of mitotic spindle microtubul...	9	1.3	6.92	1.9e-06
GO:0090267	positive regulation of mitotic cell cycl...	7	0.74	9.46	2.1e-06
GO:0000212	meiotic spindle organization	7	0.74	9.46	2.1e-06
GO:0034501	protein localization to kinetochore	8	1.05	7.62	3.1e-06
GO:0007052	mitotic spindle organization	34	7.38	4.61	7.1e-06
GO:0032508	DNA duplex unwinding	27	4.4	6.14	7.6e-06
GO:0070192	chromosome organization involved in meio...	14	2.6	5.38	8.1e-06
GO:0060236	regulation of mitotic spindle organizati...	10	2.48	4.03	8.5e-06
GO:0001556	oocyte maturation	8	1.18	6.78	8.6e-06
GO:1901970	positive regulation of mitotic sister ch...	7	0.99	7.07	1.4e-05
GO:0031297	replication fork processing	11	2.42	4.55	1.6e-05
GO:0051988	regulation of attachment of spindle micr...	10	1.12	8.93	1.7e-05
GO:0036297	interstrand cross-link repair	10	2.05	4.88	2e-05
GO:0090068	positive regulation of cell cycle proces...	59	11.84	4.98	3.4e-05
GO:0010389	regulation of G2/M transition of mitotic...	24	5.21	4.61	3.9e-05
GO:0000132	establishment of mitotic spindle orienta...	9	1.8	5	4.2e-05
GO:0033260	nuclear DNA replication	20	2.11	9.48	5.9e-05
GO:0009265	2'-deoxyribonucleotide biosynthetic proc...	6	0.81	7.41	6.5e-05
GO:2000105	positive regulation of DNA-templated DNA...	6	0.81	7.41	6.5e-05
GO:0045005	DNA-templated DNA replication maintenanc...	16	2.98	5.37	8.6e-05
GO:0009410	response to xenobiotic stimulus	32	15.68	2.04	0.0001
GO:2000104	negative regulation of DNA-templated DNA...	6	0.87	6.9	0.00011
GO:0007080	mitotic metaphase plate congression	18	3.35	5.37	0.00012
GO:0071168	protein localization to chromatin	8	1.61	4.97	0.00012
GO:0000079	regulation of cyclin-dependent protein s...	17	4.65	3.66	0.00012
GO:0000278	mitotic cell cycle	158	47.79	3.31	0.00012
GO:0007131	reciprocal meiotic recombination	9	2.05	4.39	0.00013
GO:0007088	regulation of mitotic nuclear division	38	5.95	6.39	0.00014
GO:0006281	DNA repair	77	30.81	2.5	0.00021
GO:1903047	mitotic cell cycle process	145	40.23	3.6	0.00022
GO:0048146	positive regulation of fibroblast prolif...	10	2.67	3.75	0.00023
GO:0000724	double-strand break repair via homologou...	30	8.74	3.43	0.00026
GO:0007059	chromosome segregation	93	22.13	4.2	0.00028
GO:0000731	DNA synthesis involved in DNA repair	9	2.05	4.39	0.0003
GO:0007019	microtubule depolymerization	7	2.17	3.23	0.0003
GO:0051987	positive regulation of attachment of spi...	5	0.68	7.35	0.0003
GO:0045766	positive regulation of angiogenesis	17	6.82	2.49	0.00032
GO:0007095	mitotic G2 DNA damage checkpoint signali...	8	1.86	4.3	0.00036
GO:0007049	cell cycle	221	87.09	2.54	0.00041
GO:0071897	DNA biosynthetic process	29	10.17	2.85	0.00048
GO:0048012	hepatocyte growth factor receptor signal...	5	0.74	6.76	0.00049
GO:0051782	negative regulation of cell division	5	0.74	6.76	0.00049
GO:0006287	base-excision repair, gap-filling	5	0.74	6.76	0.00049
GO:0040020	regulation of meiotic nuclear division	6	1.12	5.36	0.00054
GO:0048596	embryonic camera-type eye morphogenesis	6	1.18	5.08	0.00075
GO:0090235	regulation of metaphase plate congressio...	5	0.81	6.17	0.00076
GO:0090656	t-circle formation	5	0.81	6.17	0.00076
GO:0007100	mitotic centrosome separation	5	0.81	6.17	0.00076
GO:0045143	homologous chromosome segregation	10	1.92	5.21	0.00082
GO:0070374	positive regulation of ERK1 and ERK2 cas...	15	6.01	2.5	0.00087
GO:0051642	centrosome localization	7	1.67	4.19	0.00101
GO:0032147	activation of protein kinase activity	12	4.96	2.42	0.00107
GO:0045840	positive regulation of mitotic nuclear d...	8	1.61	4.97	0.00111
GO:0006260	DNA replication	70	15.43	4.54	0.00121
GO:0090169	regulation of spindle assembly	6	1.86	3.23	0.00143
GO:0006298	mismatch repair	7	1.8	3.89	0.0016
GO:0044772	mitotic cell cycle phase transition	79	23.62	3.34	0.00166
GO:0051056	regulation of small GTPase mediated sign...	28	13.57	2.06	0.00189
GO:0006302	double-strand break repair	46	15.5	2.97	0.00192
GO:0001824	blastocyst development	12	5.21	2.3	0.00218
GO:2000249	regulation of actin cytoskeleton reorgan...	6	1.92	3.12	0.00222
GO:0097421	liver regeneration	6	1.43	4.2	0.00225
GO:0007129	homologous chromosome pairing at meiosis	6	1.43	4.2	0.00225
GO:0033262	regulation of nuclear cell cycle DNA rep...	4	0.62	6.45	0.00227
GO:0060026	convergent extension	4	0.62	6.45	0.00227
GO:1990830	cellular response to leukemia inhibitory...	12	4.71	2.55	0.00233
GO:0030857	negative regulation of epithelial cell d...	7	1.98	3.54	0.00293
GO:0050869	negative regulation of B cell activation	5	1.05	4.76	0.00298
GO:0051983	regulation of chromosome segregation	41	7.31	5.61	0.00358
GO:0032392	DNA geometric change	30	4.77	6.29	0.00372
GO:0009123	nucleoside monophosphate metabolic proce...	10	3.53	2.83	0.00378
GO:0072698	protein localization to microtubule cyto...	8	3.16	2.53	0.0038
GO:0006284	base-excision repair	11	2.54	4.33	0.00381
GO:0036120	cellular response to platelet-derived gr...	5	1.12	4.46	0.00392
GO:0043032	positive regulation of macrophage activa...	4	0.74	5.41	0.00485
GO:1904668	positive regulation of ubiquitin protein...	4	0.74	5.41	0.00485
GO:0046653	tetrahydrofolate metabolic process	4	0.74	5.41	0.00485
GO:1900087	positive regulation of G1/S transition o...	7	2.17	3.23	0.00499
GO:0071392	cellular response to estradiol stimulus	6	1.67	3.59	0.00535
GO:0014911	positive regulation of smooth muscle cel...	6	1.67	3.59	0.00535
GO:0006334	nucleosome assembly	8	2.79	2.87	0.00584
GO:0090103	cochlea morphogenesis	4	0.81	4.94	0.00667
GO:0010544	negative regulation of platelet activati...	4	0.81	4.94	0.00667
GO:0001833	inner cell mass cell proliferation	4	0.81	4.94	0.00667
GO:0061548	ganglion development	4	0.81	4.94	0.00667
GO:0006221	pyrimidine nucleotide biosynthetic proce...	6	1.61	3.73	0.00682
GO:0043616	keratinocyte proliferation	5	2.36	2.12	0.00687
GO:0051225	spindle assembly	27	7.13	3.79	0.00703
GO:0050918	positive chemotaxis	9	2.29	3.93	0.00783
GO:0007097	nuclear migration	5	1.3	3.85	0.00798
GO:0007098	centrosome cycle	23	7.62	3.02	0.00844
GO:0007565	female pregnancy	16	6.82	2.35	0.00887
GO:0007096	regulation of exit from mitosis	4	0.87	4.6	0.00888
GO:0007063	regulation of sister chromatid cohesion	4	0.87	4.6	0.00888
GO:0060602	branch elongation of an epithelium	4	0.87	4.6	0.00888
GO:0031290	retinal ganglion cell axon guidance	4	0.87	4.6	0.00888
GO:0051446	positive regulation of meiotic cell cycl...	4	0.87	4.6	0.00888
GO:0040037	negative regulation of fibroblast growth...	4	0.87	4.6	0.00888
GO:0000086	G2/M transition of mitotic cell cycle	30	7.13	4.21	0.0094
GO:0031145	anaphase-promoting complex-dependent cat...	5	1.36	3.68	0.00982
GO:0032715	negative regulation of interleukin-6 pro...	5	1.36	3.68	0.00982
GO:0021772	olfactory bulb development	5	1.36	3.68	0.00982
