## Supplementary table 4 for "A mixture of endocrine disrupting chemicals linked to lower birth weight induces adipogenesis and transcriptional changes related to birth weight alterations and diabetes"

### Sheet: Sheet1
Overlap MIXG genes and risk genes from GWAS Catalogue
MIX G downregulated DEGs associated with Birth weight
Alleles	PVal	PValAnnotation	riskFrequency	orValue	beta	ci	MappedGene	Trait	efoTraits	BgTrait	Study	locations	pubmedId	author
rs7402982-A	1e-09	-	0.42	-	0.0231 unit increase	[0.016-0.031]	IGF1R	Birth weight	birth weight	-	GCST005146	15:98650040	27680694	Horikoshi M
rs700059-G	1e-12	-	0.16	-	0.0361 unit increase	[0.026-0.046]	RABGAP1	Birth weight	birth weight	-	GCST005146	9:123061776	27680694	Horikoshi M
rs11082304-T	3e-10	-	0.49	-	0.02 z score increase	[0.014-0.026]	CABLES1	Birth weight	birth weight	-	GCST009437	18:23141009	31097437	Plotnikov D
rs1547550-C	1e-10	-	0.36	-	0.022 z score decrease	[0.014-0.03]	STAT1	Birth weight	birth weight	-	GCST009437	2:190980999	31097437	Plotnikov D
rs798548-T	3e-09	-	0.29	-	0.021 z score increase	[0.013-0.029]	AMZ1	Birth weight	birth weight	-	GCST009437	7:2721301	31097437	Plotnikov D
rs587364-T	2e-12	-	0.16	-	0.033 z score increase	[0.023-0.043]	RABGAP1	Birth weight	birth weight	-	GCST009437	9:122998584	31097437	Plotnikov D
rs751543-T	3e-09	-	0.29	-	0.021 z score increase	[0.013-0.029]	PAPPA	Birth weight	birth weight	-	GCST009437	9:116360063	31097437	Plotnikov D
rs2585-T	1e-08	-	0.28	-	0.024330052 unit increase	[0.016-0.033]	IGF2	Birth weight (MTAG)	birth weight	-	GCST009498	11:2129214	31681408	Yang XL
rs4719648-C	3e-13	-	0.576729	-	0.019079 unit increase	[0.014-0.024]	AMZ1	Birth weight	birth weight	-	GCST008362	7:2717198	31043758	Warrington NM
rs1323438-C	6e-11	-	0.71832	-	0.018955 unit increase	[0.013-0.025]	PAPPA	Birth weight	birth weight	-	GCST008362	9:116353252	31043758	Warrington NM
rs4953353-G	3e-11	-	0.631578	-	0.017903 unit increase	[0.013-0.023]	EPAS1	Birth weight	birth weight	-	GCST008362	2:46340137	31043758	Warrington NM
rs2280235-G	7e-10	-	0.259091	-	0.018251 unit increase	[0.012-0.024]	STAT1	Birth weight	birth weight	-	GCST008362	2:190979104	31043758	Warrington NM
rs7402983-A	3e-19	-	0.405097	-	0.024135 unit increase	[0.019-0.029]	IGF1R	Birth weight	birth weight	-	GCST008362	15:98650047	31043758	Warrington NM
rs11630479-G	9e-07	-	0.702773	-	0.013861 unit increase	[0.0083-0.0194]	IGF1R	Birth weight	birth weight	-	GCST008362	15:98697252	31043758	Warrington NM
rs6582623-C	1e-09	-	0.869095	-	0.023591 unit increase	[0.016-0.031]	SLC38A1	Birth weight	birth weight	-	GCST008362	12:46219611	31043758	Warrington NM
rs11082304-T	4e-10	-	0.508292	-	0.015966 unit increase	[0.011-0.021]	CABLES1	Birth weight	birth weight	-	GCST008362	18:23141009	31043758	Warrington NM
rs8106042-G	2e-12	-	0.281475	-	0.020444 unit increase	[0.015-0.026]	INSR	Birth weight	birth weight	-	GCST008362	19:7161838	31043758	Warrington NM
rs12153596-C	8e-09	-	0.618925	-	0.01533 unit increase	[0.01-0.021]	EBF1	Birth weight	birth weight	-	GCST008362	5:158983170	31043758	Warrington NM
rs185262229-T	1e-08	-	0.991489	-	0.082718 unit increase	[0.054-0.111]	ME1	Birth weight	birth weight	-	GCST008362	6:83395417	31043758	Warrington NM
rs1967840-A	4e-08	-	0.824904	-	0.018622 unit increase	[0.012-0.025]	MXI1	Birth weight	birth weight	-	GCST008362	10:110266324	31043758	Warrington NM
rs11704481-G	1e-08	-	0.403014	-	0.015216 unit increase	[0.01-0.02]	FAM118A	Birth weight	birth weight	-	GCST008362	22:45336447	31043758	Warrington NM
rs12153596-C	3e-07	-	0.612618	-	0.016585 unit increase	[0.01-0.023]	EBF1	Offspring birth weight	birth weight,parental genotype effect measurement	-	GCST008363	5:158983170	31043758	Warrington NM
rs1724889-G	3e-10	-	0.740268	-	0.022838 unit increase	[0.016-0.03]	AMZ1	Offspring birth weight	birth weight,parental genotype effect measurement	-	GCST008363	7:2701387	31043758	Warrington NM
rs6582623-C	5e-06	-	0.861653	-	0.020638 unit increase	[0.012-0.029]	SLC38A1	Offspring birth weight	birth weight,parental genotype effect measurement	-	GCST008363	12:46219611	31043758	Warrington NM
rs7402983-A	2e-06	-	0.398141	-	0.015434 unit increase	[0.0091-0.0218]	IGF1R	Offspring birth weight	birth weight,parental genotype effect measurement	-	GCST008363	15:98650047	31043758	Warrington NM
rs11630479-G	3e-07	-	0.698389	-	0.016855 unit increase	[0.01-0.023]	IGF1R	Offspring birth weight	birth weight,parental genotype effect measurement	-	GCST008363	15:98697252	31043758	Warrington NM
rs12515641-?	5e-06	-	NR	-	4.565 z-score decrease	-	SLIT3	Pelvic organ prolapse x maximum birth weight interaction	birth weight,pelvic organ prolapse	-	GCST90277421	5:169194035	37040585	Li L
